# A Rapid and Modular Nanobody Assay for Plug-and-Play Antigen Detection

**DOI:** 10.1101/2025.03.01.640988

**Authors:** N. Rebecca Kang, John R. Biondo, Caitlin E. Sharpes, Katherine A. Rhea, Padric M. Garden, Juan J. Jaramillo Montezco, Alina Ringaci, Mark W. Grinstaff, Daniel A. Phillips, Aleksandr E. Miklos, Alexander A. Green

**Affiliations:** Department of Biomedical Engineering, Boston University, Boston, MA, USA; Biological Design Center, Boston University, Boston, MA, USA; US Army DEVCOM Chemical Biological Center, Edgewood, MD, USA; Precise Systems, Lexington Park, MD, USA; Department of Chemistry, Boston University, Boston, MA, USA; Department of Material Science and Engineering, Boston University, Boston, MA, USA; Molecular Biology, Cell Biology & Biochemistry Program, Graduate School of Arts and Sciences, Boston University, Boston, MA, USA

**Keywords:** Antigen Detection, Nanobodies, Coiled Coils, Lateral Flow Assays, Cell-Free Protein Synthesis, Modular Design

## Abstract

Rapid and portable antigen detection is essential for managing infectious diseases and responding to toxic exposures, yet current methods face significant limitations. Highly sensitive platforms like the Enzyme-Linked Immunosorbent Assay (ELISA) are time- and cost-prohibitive for point-of-need detection, while portable options like lateral flow assays (LFAs) require systemic overhauls for new targets. Furthermore, the complex infrastructure, high production costs, and extended timelines for assay development constrain manufacturing of traditional diagnostic platforms in low-resource settings. To address these challenges, we describe the Rapid and Modular Nanobody Assay (RAMONA) as a versatile antigen detection platform that leverages nanobody-coiled coil fusion proteins for modular integration with downstream readout methods. RAMONA merges the portability of LFAs with the benefits of nanobodies, such as their smaller size, improved solubility, and compatibility with cell-free protein synthesis systems, enabling on-demand biomanufacturing and rapid adaptation for diverse targets. We demonstrate assay generalizability through the detection of three distinct protein targets, robustness across various temperatures and incubation periods, and compatibility with saliva samples and cell-free synthesis. Detection occurs in under 30 minutes, with results strongly and positively correlating to ELISA data while requiring minimal resources. Moreover, RAMONA supports multiplexed detection of three antigens simultaneously using orthogonal capture probes. By overcoming several limitations of traditional immunoassays, RAMONA represents a significant advancement in rapid, adaptable, and field-deployable antigen detection technologies.
