## Supplemental Tables for "A Rapid and Modular Nanobody Assay for Plug-and-Play Antigen Detection"

### Sheet: Supplementary Table 1
Supplementary Table 1A. Nanobody sequences used in this work.
Target antigen	Nanobody name	PDB ID	Sequence
RiVax	202	6OBC	QVQLAETGGGLVQPGGARTLSCAASESISSFYFMGWYRQAPGKPRELVAEISNYGRTDYGDSLKGRFTISRDNAANTVNLQMNNLAPEDTALYYCNARKWERSVLEDYWGQGTQVTVSS
RiVax	203	6OBG	QVQLVETGGGLVQPGGSLRLSCAASGSIFSINAMGWYRQAPGKERELVADISSSGRINEADSVKGRFTISRDNAKNTVYLQMNSLKPEDTAVYYCNVLAGSHYYDEYEYWGQGTQVTVS
RiVax	204	6OCA	QVQLVETGGGVVQAGGSLRLSCVASGRTFSVSGRTFSDHGLGWFRQAPGKEREFVGSISWSVDGDATYYTDLANSVKGRFTISGVNAKNTVYLQMNSLKPEDTAVYYCAAGLRGGTYARTIYEYDYWGQGTQVTVSLEP
RiVax	301	4LGR	QVQLVESGGGLVQPGGSLRLHCAASGSIASIYRTCWYRQGTGKQRELVAAITSGGNTYYADSVKGRFTISRDNAKNTIDLQMNSLKPEDTAVYYCNADEAGIGGFNDYWGQGTQVTVSSAHHS
RiVax	302	4LHJ	QVQLVESGGGLVQAGGSLRLSCAASGSIVNFETMGWYRQAPGKERELVATITNEGSSNYADSVKGRFTISGDNAKNTVSLQMNSLKPEDTAVYYCSATFGSRWPYAHSDHWGQGTQVTVS
RiVax	304	5U4L	QVQLVESGGGLVQPGGSLRLSCVASEFSRFTLDYYAIGWFRQAPGKEREGLSSISSSSDGFTSYSDSVKGRFTISRDNAKNTVYLQMNSLKPEDTAVYYCAARLGGWASFSPQEYDYWGQGTQVTVSS
Apolipoprotein A1	Nb11	NA	QVQLQESGGGSVQAGGSLRLSCSATRFTNCMGWVRQAPGKEREGLAVINSDGSTSYADSVKGRFTISRDNAKNTLYLQMDRLKPEDTSMYYCAASLLRCSYARTGFGDWGQGTQVTVSSAA
Apolipoprotein A1	Nb19	NA	QVQLQESGGGSVQAGGSLRLSCAVSGYTYSYNIMGWFRQAPGKEREGVAIADRGIMTKYADSVKGRFTISQDKSKNTLYLQMNSLKPEDTAMYYCAAGRTWTMSPNEYNAWGQGTQVTVSSAA
Apolipoprotein A1	Nb45	NA	QVQLQESGGGSVQAGGSLRLSCAAVSGITFRRNCMGWFRQVPGKEREGVATLDGASLTRYADSVKGRFIISQDNAKNTLYLQMNALKPEDTAMYYCAASPTRYGCGGADFDSWGQGTQVTVSSAA
Apolipoprotein A1	Nb79	NA	QVQLQESGGGPVQSGGSLRLSCAASGNIYSRHSMGWFRQAPGKEREGVATINRDGEIVYADSVKGRFTISRDDAKTNLFLQMNSLKPEDSAMYYCAAKPGWMATLAWSDWFYWGQGTQVTVSSAA
Fibrinogen	VFIB1	NA	Protected under Material Transfer Agreement (MTA)
Fibrinogen	VFIB2	NA	Protected under MTA
Fibrinogen	VFIB3	NA	Protected under MTA
Supplementary Table 1B. Antigen sequences used in this work.
Antigen name		PDB ID	Sequence or catalog number
RiVax		3SRP	MIFPKQYPIINFTTAGATVQSYTNFIRAVRGRLTTGADVRHEIPVLPNRVGLPINQRFILVELSNHAELSVTLALDVTNAAVVGYRAGNSAYFFHPDNQEDAEAITHLFTDVQNRYTFAFGGNYDRLEQLAGNLRENIELGNGPLEEAISALYYYSTGGTQLPTLARSFIICIQMISEAARFQYIEGEMRTRIRYNRRSAPDPSVITLENSWGRLSTAIQESNQGAFASPIQLQRRNGSKFSVYDVSILIPIIALMVYRCAPPPSSQF
Apolipoprotein A1		1AV1	MKAAVLTLAVLFLTGSQARHFWQQDEPPQSPWDRVKDLATVYVDVLKDSGRDYVSQFEGSALGKQLNLKLLDNWDSVTSTFSKLREQLGPVTQEFWDNLEKETEGLRQEMSKDLEEVKAKVQPYLDDFQKKWQEEMELYRQKVEPLRAELQEGARQKLHELQEKLSPLGEEMRDRARAHVDALRTHLAPYSDELRQRLAARLEALKENGGARLAEYHAKATEHLSTLSEKAKPALEDLRQGLLPVLESFKVSFLSALEEYTKKLNTQ
Fibrinogen		NA	Fibrinogen3

### Sheet: Supplementary Table 2
Supplementary Table 2. Coiled coil peptide sequences used in this work.
Name	Sequence
P1-Azide	SPED EIQALEE ENAQLEQ ENAALEE EIAQLEY GK(-azido)G
Azide-P2	GK(-azido)G SPED KIAQLKE KNAALKE KNQQLKE KIQALKY G
P3S-Azide	SPED EIQQLEE EISQLEQ KNSQLKE KNQQLKY GK(-azido)G
Azide-P4S	GK(-azido)G SPED KISQLKQ KIQQLKQ ENQQLEE ENSQLEY G
P9-Azide	SPEDENQALEQKNAQLKQEIAALEQEIAQLEY GK(-azido)G
Azide-P10	GK(-azido)G SPEDKNAQLKEENAALEEKIQQLKEKIQALKYG
P11-Azide	SPEDENQALEQEIAQLEQEIAALEQKNAQLKY GK(-azido)G
Azide-P12	GK(-azido)G SPEDKNAQLKEKIAALKEKIQQLKEENQALEYG
Footnote: Synthetic peptides were made to order for AbClonal with an azido group attached to the N- or C-terminus. For nanobody-coiled coil fusion proteins, peptides lacked the azido group for expression.

### Sheet: Supplementary Table 3
Supplementary Table 3. Primers used for amplifying linear DNA templates for cell-free expression.
Name	Sequence
oRK_vJuice_FW_linear	GCGCGCGCGCGCATATATATTTAATACGACTCACTATAGGGAG
oRK_vJuice_RV_linear	GCGCGCGCGCGCATATATATTTATAGTTCCTCCTTTCAGCAA

### Sheet: Supplementary Table 4
Supplementary Table 4. DBCO conjugates used in this work to functionalize nanobodies.
Name	Sequence or catalog number
DBCO-PEG4-biotin	BP-22295
FAM DBCO, 6-isomer	BP-28970
oRK_DBCO_6TAMRA	/5DBCON/TTATCCCTATC/36-TAMSp/
oRK_DBCO_Cy5	/5DBCON/TTACTAACTAT/3Cy5Sp/
oRK_DBCO_Bt	/5DBCON/TTAACATACTA/3Bio/
